# Arabidopsis S2Lb links AtCOMPASS-like and SDG2 activity in histone H3 Lys-4 trimethylation independently from histone H2B monoubiquitination

**DOI:** 10.1101/583724

**Authors:** Anne-Sophie Fiorucci, Clara Bourbousse, Lorenzo Concia, Martin Rougée, Anne-Flore Deton-Cabanillas, Gérald Zabulon, Elodie Layat, David Latrasse, SoonKap Kim, Nicole Chaumont, Bérangère Lombard, David Stroebel, Sophie Lemoine, Ammara Mohammad, Corinne Blugeon, Damarys Loew, Christophe Bailly, Chris Bowler, Moussa Benhamed, Fredy Barneche

## Abstract

The functional determinants of histone H3 Lys-4 trimethylation (H3K4me3), their potential dependency on histone H2B monoubiquitination (H2Bub) and their contribution to defining transcriptional regimes are poorly defined in plant systems. Unlike in *S. cerevisiae*, where a single SET1 protein catalyzes H3 Lys-4 trimethylation as part of COMPASS (COMPlex of proteins ASsociated with Set1), in *Arabidopsis thaliana* this activity involves multiple histone methyltransferases (HMTs). Among these, the plant-specific SDG2 (SET DOMAIN GROUP2) has a prominent role. We report that SDG2 co-regulates hundreds of genes with SWD2-like b (S2Lb), a plant ortholog of the Swd2 axillary subunit of yeast COMPASS. S2Lb co-purifies with the AtCOMPASS core subunit WDR5 from a high-molecular weight complex, and both S2Lb and SDG2 directly influence H3K4me3 enrichment over highly transcribed genes. *S2Lb* knockout triggers pleiotropic developmental phenotypes at the vegetative and reproductive stages, including reduced fertility and seed dormancy. Notwithstanding, *s2lb* seedlings display little transcriptomic defects as compared to the large repertoire of genes targeted by S2Lb, SDG2 or H3 Lys-4 trimethylation, suggesting that H3K4me3 enrichment is important for optimal gene induction during cellular transitions rather than for determining on/off transcriptional status. Moreover, unlike in budding yeast, most of the S2Lb and H3K4me3 genomic distribution does not rely on a trans-histone crosstalk with histone H2B monoubiquitination. Collectively, this study unveils that the evolutionarily conserved COMPASS-like complex has been coopted by the plant-specific SDG2 HMT and mediates H3K4me3 deposition through an H2Bub-independent pathway in Arabidopsis.
