## Supplementary material for "Arabidopsis S2Lb links AtCOMPASS-like and SDG2 activity in histone H3 Lys-4 trimethylation independently from histone H2B monoubiquitination": Table S6

### Sheet: Table S6
		s2lb-2 vs WT Col-0	sdg2-1 vs WT Col-0	atxr7-1 vs WT Col-0	atx1 vs WT Col-0
Details of the experiments	Sample type	seedlings	seedlings	seedlings	adult
	Age	6 days	12 days	6 days	bolting
	Method	RNA-seq	ATH1	CATMA	ATH1
	Fold-change limit (Log2)	1	1	0.75	1.5
	Reference	This study	Guo et al, 2010	Berr et al, 2009	Alvarez-Venegas, 2006
Misregulated genes	Downregulated	391	4853	43	747
	Upregulated	270	5444	122	839
Commonly misregulated genes in s2lb-2	Downregulated in both		238/362*	4	32
	Upregulated in both		177/251*	3	49
Percentage of s2lb-2 misregulated genes	Downregulated in both		66	0.9	9.5
	Upregulated in both		70	0.7	8.8
Table S6. Comparitive analysis of mRNA-seq dataset for s2lb-2 mutant with transcriptomic data from sdg2-3, atx1 and atxr7-1 mutants.
Transcriptomic data were obtained from the indicated references.
*Only 362 out of 391 downregulated genes, and only 251 out of 270 upregulated genes, respectively, are present in the ATH1 sdg2-1 transcriptomic dataset.
