## Supplementary material for "Arabidopsis S2Lb links AtCOMPASS-like and SDG2 activity in histone H3 Lys-4 trimethylation independently from histone H2B monoubiquitination": Table S7

### Sheet: Legends
Table S7. MEME and TOMTOM analysis of S2Lb-GFP and MYC-SDG2 peak sequence
The MEME suite (Bailey et al. (2009) Nucleic Acids Res 37(Web Server issue):W202-208) was used to identify motifs enriched under the S2Lb and SDG2 peaks as in (Bourbousse et al., (2018) PNAS 115:E12453-E12462) with the following modifications: the position specific priors (Bailey TL et al (2010) BMC Bioinformatics 11:179) and the background file were generated using the whole genomic sequence of …

### Sheet: S2Lb - SDG2 MEME
	S2Lb-GFP vs MYC-SDG2
	S2Lb-GFP & MYC-SDG2 common peaks				S2Lb-GFP all peaks				MYC-SDG2 all peaks				MYC-SDG2 specific peaks				S2Lb-GFP specific peaks
Hits	Logo	E-value	Peaks	Width	Logo	E-value	Peaks	Width	Logo	E-value	Peaks	Width	Logo	E-value	Peaks	Width	Logo	E-value	Peaks	Width
1		1.1E-2292	2365	18		2.1E-1722	2078	15		5.7E-1833	2104	15		2e-269	305	18		1.1e-483	553	18
2		8.50E-416	1100	15		3.20E-472	732	18		3.40E-493	680	18		1.8e-61	172	18		1.3e-133	244	18
3		1.1e-268	732	18		2.5e-256	567	18		2.2e-277	828	18		1.6e-30	112	18		7.5e-62	237	8
4		2.4e-192	344	18		4.8e-249	567	18		4.2e-199	741	18		4.4e-25	122	18		4.7e-53	206	18
5		5.9e-164	885	8		5e-116	504	11		1.4e-143	504	11		1.3e-29	122	18		3.7e-31	86	11
6		9.8e-135	337	11		4.2e-133	290	15		1.3e-141	310	15		2.1e-12	61	10		3.5e-23	31	17
7		1.1e-116	371	15		3e-127	276	11		6e-124	244	11		2.3e-12	63	11		1.3e-20	84	18
8		9.7e-79	121	18		6.2e-89	504	8		8.5e-97	223	8		1.4e-10	13	18		6e-16	73	8
9		5.2e-69	541	8		6e-72	293	8		5.8e-84	533	8		1.1e-08	39	18		8.3e-12	79	15
10		1.7e-37	83	15		2.5e-31	816	8		1.9e-35	875	8		1.6e-08	12	18		3.8e-09	63	15
	N= 3532				N=4557				N=4255				N=704				N=1017
	MOTIF CONSENSUS	MOTIF TYPE	TOMTOM
	[GA]n / [GAA]n	GA-streches	BBR/BPC
	[GGN]n		AP2EREBP
	[A]n	A-streches
	TAGGGTTT	TELO-box	MYB-related
	AAAGnnnnnnnCTTT
