## Supplementary material for "Arabidopsis S2Lb links AtCOMPASS-like and SDG2 activity in histone H3 Lys-4 trimethylation independently from histone H2B monoubiquitination": Table S10

### Sheet: Table S10 - Primer sequences
Name	Sequence	Usage	Reference
S2La_p1_F	CGGAGCTAGACGACGGACTGG	RT-qPCR	this study
S2La_p1_R	GGCGATATCGAAGAGGCGAAG	RT-qPCR	this study
S2La_p2_F	CACCGATCGTGTATGCTTTACC	RT-qPCR	this study
S2La_p2_R	TAACACTTCGGTCGAGAGAACC	RT-qPCR	this study
S2La_p3_F	TGTTGTTGATCGGTAGGAGGA	RT-qPCR	this study
S2La_p3_R	GAGGTGGGAGAACAACATAGGA	RT-qPCR	this study
S2Lb_p1_F	TGACAGCTAGCGACGATGAC	RT-qPCR	this study
S2Lb_p1_R	GTCCCATCCGTTTCTGGAAG	RT-qPCR	this study
S2Lb_p2_F	AATTGCCTTTGGTGGCTACA	RT-qPCR	this study
S2Lb_p2_R	GGACTAAAGGCTGCATCCAA	RT-qPCR	this study
At2g36060_F	TGAAGTCGTGAGACAGCGTTG	RT-qPCR	Bourbousse et al., 2012
At2g36060_R	GGGCTTCTCCATTGTTGGTC	RT-qPCR	Bourbousse et al., 2012
At4g29130_F	GGCGTTTTCTGATAGCGAAAA	RT-qPCR	Castells et al., 2010
At4g29130_R	ATGGATCAGGCATTGGAGCT	RT-qPCR	Castells et al., 2010
At5g13440_F	ACAAGCCAATTTTTGCTGAGC	RT-qPCR	Castells et al., 2010
At5g13440_R	ACAACAGTCCGAGTGTCATGGT	RT-qPCR	Castells et al., 2010
At4g22330_TSS_F	CCAATGTCCCTGGAATCCTAT	ChIP-qPCR	Bourbousse et al., 2012
At4g22330_TSS_R	TTGCAAAGTGGCATGGTAGA	ChIP-qPCR	Bourbousse et al., 2012
At4g23100_pro_F	AACCAACCACATGACCTCAGA	ChIP-qPCR	Bourbousse et al., 2012
At4g23100_pro_R	ACGCCAATTTTCGTTCATCA	ChIP-qPCR	Bourbousse et al., 2012
At4g23100_TSS_F	CAAAACATCCAAATTCCTCACG	ChIP-qPCR	Bourbousse et al., 2012
At4g23100_TSS_R	TTGTCTCAAGCAGGAGGATCA	ChIP-qPCR	Bourbousse et al., 2012
TZP_F	GGGAGATGGAGATGAGCAAA	ChIP-qPCR & RT-qPCR	Bourbousse et al., 2012
TZP_R	CCGTTGCTAGGAGACCACAC	ChIP-qPCR & RT-qPCR	Bourbousse et al., 2012
SPA1_TSS_F	TCTCCTGCCCTAAAAGCAGA	ChIP-qPCR	Bourbousse et al., 2012
SPA1_TSS_R	GGAAGCTCAGCTCACAGGAA	ChIP-qPCR	Bourbousse et al., 2012
HCF173_TSS_F	GTGGCTACACCGTCAAGGTT	ChIP-qPCR	Bourbousse et al., 2012
HCF173_TSS_R	GGTTCACCCACATCTCCAAC	ChIP-qPCR	Bourbousse et al., 2012
RCC1_F	TGATCACTCAAGGCAGAGCA	ChIP-qPCR & RT-qPCR	Bourbousse et al., 2012
RCC1_R	TCCGATTGGTGTTTGCTGTA	ChIP-qPCR & RT-qPCR	Bourbousse et al., 2012
HCF173_RT_F	ACAGAGGCCTGTTGATGGAC	RT-qPCR	Bourbousse et al., 2012
HCF173_RT_R	ATCCAAGGCCTGATCTCCTT	RT-qPCR	Bourbousse et al., 2012
SPA1_RT_F	CACAACCCCTCGAAAAACAC	RT-qPCR	Bourbousse et al., 2012
SPA1_RT_R	GCCCGTTCTGACAAAACACT	RT-qPCR	Bourbousse et al., 2012
DOG1-F	GGC TAC GAA TCT TCA GGT GG	RT-qPCR	This study
DOG1-R	GCT GCG TCT TCT TGT AGG T	RT-qPCR	This study
CYB5-F	TGA AGA AGT TTC AAA GCA CAA CA	RT-qPCR	Djafi, N., Vergnolle, C., Cantrel, C., Wietrzyñski, W., Delage, E., Cochet, F., et al. (2013) The Arabidopsis DREB2 genetic pathway is constitutively repressed by basal phosphoinositide-dependent phospholipase C coupled to diacylglycerol kinase. Front. Plant Sci. 4:307. doi: 10.3389/fpls.2013.00307
CYB5-F	TCA TCC ATG AAT GGA GTC ACA	RT-qPCR	Djafi, N., Vergnolle, C., Cantrel, C., Wietrzyñski, W., Delage, E., Cochet, F., et al. (2013) The Arabidopsis DREB2 genetic pathway is constitutively repressed by basal phosphoinositide-dependent phospholipase C coupled to diacylglycerol kinase. Front. Plant Sci. 4:307. doi: 10.3389/fpls.2013.00307
AT4G26410-F	GAG CTG AAG TGG CTT CCA TGA C	RT-qPCR	Czechowski T, Stitt M, Altmann T, Udvardi MK, Scheible WR (2005) Genome-wide identification and testing of superior reference genes for transcript normalization in Arabidopsis. Plant Physiol, 139: 5–17
AT4G26410-R	GGT CCG ACA TAC CCA TGA TCC	RT-qPCR	Czechowski T, Stitt M, Altmann T, Udvardi MK, Scheible WR (2005) Genome-wide identification and testing of superior reference genes for transcript normalization in Arabidopsis. Plant Physiol, 139: 5–17
AT4G34270-F	GTG AAA ACT GTT GGA GAG AAG CAA	RT-qPCR	Czechowski T, Stitt M, Altmann T, Udvardi MK, Scheible WR (2005) Genome-wide identification and testing of superior reference genes for transcript normalization in Arabidopsis. Plant Physiol, 139: 5–17
AT4G34270-R	TCA ACT GGA TAC CCT TTC GCA	RT-qPCR	Czechowski T, Stitt M, Altmann T, Udvardi MK, Scheible WR (2005) Genome-wide identification and testing of superior reference genes for transcript normalization in Arabidopsis. Plant Physiol, 139: 5–17
