## Supplementary material for "Arabidopsis S2Lb links AtCOMPASS-like and SDG2 activity in histone H3 Lys-4 trimethylation independently from histone H2B monoubiquitination": Table S1

### Sheet: Table S1
	Species	Gene ID	Protein ID
A. thaliana S2La	Ath	At5g14530	NP_196957
A. thaliana S2Lb	Ath	At5g66240	NP_001190633
A. lyrata SWD2 LIKE a	Aly	488294	XP_002873674
A. lyrata SWD2 LIKE b	Aly	918552/887039	XP_002866764
V. vinifera SWD2 LIKE a	Vvi	100247531	XP_002275160
V. vinifera SWD2 LIKE b	Vvi	100255744	XP_002268226
P. trichocarpa SWD2 LIKE a	Ptri	7487869	XP_002298537
P. trichocarpa SWD2 LIKE b	Ptri	7464201	XP_002327663
P. trichocarpa SWD2 LIKE c	Ptri	7461320	XP_002324005
R. communus SWD2 LIKE a	Rc	8281781	XP_002521457
R. communus SWD2 LIKE b	Rc	8263846	XP_002530734
O. sativa SWD2 LIKE a	Os	Os05g0543300	NP_001056203
O. sativa SWD2 LIKE b	Os	Os07g0589400	NP_001060150
P. glauca SWD2 LIKE a	Pg	GQ02817_O17	nd
P. glauca SWD2 LIKE b	Pg	GQ0131_A10	nd
H. sapiens WDR82	Hs	WDR82	NP_079498
D. melanogaster dWdr82	Dm	CG17293	NP_609217
S. cerevisiae Swd2	Sc	YKL018W	NP_012907
Table S1. Protein IDs used for phylogenetic analyses.
Ath: Arabidopsis thaliana; Aly: Arabidopsis lyrata; Vvi: Vitis vinifera; Ptri: Populus trichocarpa; Rc: Ricinus communis; Os: Oryza sativa; Pg: Picea glauca; Hs: Homo sapiens; Dm: Drosophila melanogaster; Sc: Saccharomyces cerevisiae.
nd, not determined
